# A simple, high-throughput method of protein and label removal from extracellular vesicle samples

**DOI:** 10.1101/2020.08.20.260307

**Authors:** Joshua A. Welsh, Bryce Killingsworth, Julia Kepley, Tim Traynor, Kathy McKinnon, Jason Savage, Deven Appel, Kenneth Aldape, Kevin Camphausen, Jay A. Berzofsky, Alexander R. Ivanov, Ionita H. Ghiran, Jennifer C. Jones

**Affiliations:** Translational Nanobiology Section, Laboratory of Pathology, Center for Cancer Research, National Cancer Institute, National Institutes of Health, Bethesda, MD, USA; Vaccine Branch, Center for Cancer Research, National Cancer Institute, National Institutes of Health, Bethesda, MD, USA; Laboratory of Pathology, Center for Cancer Research, National Cancer Institute, National Institutes of Health, Bethesda, MD, USA; Radiation Oncology Branch, Center for Cancer Research, National Cancer Institute, National Institutes of Health, Bethesda, MD, USA; Barnett Institute of Chemical and Biological Analysis, Department of Chemistry and Chemical Biology, Northeastern University, 360 Huntington Ave., Boston, MA, 02115, USA; Department of Medicine, Beth Israel Deaconess Medical Center, Harvard Medical School, Boston, MA, USA

## Abstract

Evidence continues to increase of the clinical utility extracellular vesicles (EVs) can provide as translational biomarkers. While a wide variety of EV isolation and purification methods have been implemented, few techniques are high-throughput and scalable for removing excess fluorescent reagents (e.g. dyes, antibodies). EVs are too small to be recovered from routine cell-processing procedures, such as filtration or centrifugation. The lack of suitable methods for removing unbound labels, especially in optical assays, is a major roadblock to accurate EV phenotyping and utilization of EV assays in a translational or clinical setting. Therefore, we developed a method for using a multi-modal resin, referred to as EV-Clean, to remove unbound labels from EV samples, and we demonstrate improvement in flow cytometric EV analysis with the use of this EV-Clean method.
