## Supplementary Information 1 for "A simple, high-throughput method of protein and label removal from extracellular vesicle samples"

### Sheet: MIFlowCytEV
Framework Criteria	What to report	Please complete each criterion
1.1 Preanalytical variables conforming to MISEV guidelines.	Preanalytical variables relating to EV sample including source, collection, isolation, storage, and any others relevant and available in the performed study.	DC2.4 Cell culture EV sample, purified using ultrafiltration followed by qEV-10.
1.2 Experimental design according to MIFlowCyt guidelines.	EV-FC manuscripts should provide a brief description of the experimental aim, keywords, and variables for the performed FC experiment(s) using MIFlowCyt checklist criteria: 1.1, 1.2, and 1.3, respectively. Template found at www.evflowcytometry.org.	Ability of EV-clean resin to remove free CFSE from sample when compared to size-exclusion chromatography
2.1 Sample staining details	State any steps relating to the staining of samples. Along with the method used for staining, provide relevant reagent descriptions as listed in MIFlowCyt guidelines (Section 2.4 Fluorescence Reagent(s) Descriptions).	CFSE-labelling of DC2.4 EVs was carried out as described previously5. Briefly, 15 µL of 1x109 DC2.4 EVs, pooled from qEV original columns fraction 8 and 9, were added to 15 µL of 40 µM of CFDA-SE (Thermo Fisher Scientific). This was protected from light and incubated at 37 °C for 2 hours. 70 µL of DPBS was added to the stained sample.
2.2 Sample washing details	State any steps relating to the washing of samples.	Excess dye removal using size-exclusion chromatography used NAP-5 columns, loading 100 µL of CFSE-stained EVs and collecting fractions 3 and 4 for purified EVs, having a final volume of 500 µL. For dye removal using EV-Clean, 100 µL of CFSE-stained EVs were added to 100 µL of DPBS-washed EV-Clean in a PCR tube, mixed, and incubated at 4 °C for 30 minutes. The top 100 µL of supernatant was then re…
2.3 Sample dilution details	All methods and steps relating to sample dilution.	See 2.2
3.1 Buffer alone controls.	State whether a buffer-only control was analyzed at the same settings and during the same experiment as the samples of interest. If utilized it is recommended that all samples be recorded for a consistent set period of time e.g. 5 minutes, rather than stopping analysis at a set recorded event count e.g. 100,000 events. This allows comparisons of total particle counts between controls and samples.	DPBS control was included
3.2 Buffer with reagent controls.	State whether a buffer with reagent control was analyzed at the same settings, same concentrations, and during the same experiment as the samples of interest. If used state what the results were.	Not applicable
3.3 Unstained controls.	State whether unstained control samples were analyzed at the same settings and during the same experiment as stained samples. If used, state what the results were, preferably in standard units.	Unstained included
3.4 Isotype controls.	The use of isotype controls is applicable to immunofluorescence labelling only. State whether isotype controls were analyzed at the same settings and during the same experiment as stained samples. If utilized, state which antibody they are matched to, the concentration used, and what the results were (Section 4.2, 4.3, 4.4). Due to conjugation differences between manufacturers if should be stated…	Not applicable
3.5 Single-stained controls.	State whether single-stained controls were included. If used state whether the single-stained controls were recorded using the same settings, dilutions, and during the same experiment as stained samples and state what the results were, preferably in standard units (Section 4.2, 4.3, 4.4).	Not applicable
3.6 Procedural controls.	State whether procedural controls were included. If used, state the procedure and if the procedural controls were acquired at the same settings and during the same experiment as stained samples.	Samples recorded were before and after each procedure
3.7 Serial dilutions.	State whether serial dilutions were performed on samples and note the dilution range and manner of testing. The fluorescence and/or scatter signal intensity would ideally be reported in standard units (see Section 4.3, 4.4) but arbitrary units can also be used. This data is best reported by plotting the recorded number events/concentration over a set period of time at different sample dilution. T…	Samples are from cell culture, purified, and concentration adjusted using NTA. These sample were run at a concentration that has previously been shown to produce single EV detection and well published by this group.
3.8. Detergent treated EV-samples	State whether samples were detergent treated to assess lability. If utilized, state what detergent was used, the end concentration of the detergent, and what the results were of the lysis.	Not required due to EVs having been derived from a source that would contain contaiminates such as lipoproteins and having been purified from free protein using qEV.
4.1 Trigger Channel(s) and Threshold(s).	The trigger channel(s) and threshold(s) used for event detection. Preferably, the fluorescence calibration (Section 4.3) and/or scatter calibration (Section 4.4) should be used in order to report the trigger channel(s) and threshold(s) in standardized units.	Trigger Channel(s) and Threshold(s) in calibrated and arbitrary units are summarized for each sample in the table on the 'Sample Acq Sheet'.
4.2 Flow Rate / Volumetric quantification.	State if the flow rate was quantified/validated and if so, report the result and how they were obtained.	Flow rate was not quantified, though spike-in beads at 1e9/mL were included.
4.3 Fluorescence Calibration.	State whether fluorescence calibration was implemented, and if so, report the materials and methods used, catalogue numbers, lot numbers, and supplied reference units for the standards. Fluorescence parameters may be reported in standardized units of MESF, ERF, or ABC beads. The type of regression used, and the resulting scatter plot of arbitrary data vs standard data for the reference particles …	Fluorescence calibration was performed on 1 parameter(s) using FCMPASS software as previously demonstrated [1,2]. Details on the calibration reagents and regression can be found in the summary table on the 'Fl Cali' sheet and in FCMPASS supplementary figure 2.
4.4 Light Scatter Calibration.	State whether and how light scatter calibration was implemented. Light scatter parameters may be reported in standardized units of nm2, along with information required to reproduce the model.	Light scatter calibration was not performed.
5.1 EV diameter/surface area/volume approximation.	State whether and how EV diameter, surface area, and/or volume has been calculated using FC measurements.	Diameter approximation using light scattering was not used as light scatter was not calibrated
5.2 EV refractive index approximation.	State whether the EV refractive index has been approximated and how this was done.	Not applicable
5.3 EV epitope number approximation.	State whether EV epitope number has been approximated, and if so, how it was approximated.	Not applicable
6.1 Completion of MIFlowCyt checklist.	Complete MIFlowCyt checklist criteria 1 to 4 using the MIFlowCyt guidelines. Template found at www.evflowcytometry.org.	Complete
6.2 Calibrated channel detection range	If fluorescence or scatter calibration has been carried out, authors should state whether the upper and lower limits of a calibrated detection channel were calculated in standardized units. This can be done by converting the arbitrary unit scale to a calibrated scaled, as discussed in Section 4.3 and 4.4, and providing the highest unit on this scale and the lowest detectable unit above the unstai…	99th percentile of noise is 159 FITC MESF.
6.3 EV number/concentration.	State whether EV number/concentration has been reported. If calculated, it is preferable to report EV number/concentration in a standardized manner, stating the number/concentration between a set detection range.	Not reported
6.4 EV brightness.	When applicable, state the method by which the brightness of EVs is reported in standardized units of scatter and/or fluorescence.	Brightness not reported
7.1. Sharing of data to a public repository.	Provide a link to the experimental data in a public data repository.	Files available from: https://jones-lab-nanopass.s3.amazonaws.com/Paper+Data/2020/EV-Clean, 2020/Archive.zip
References
Welsh, J.A., Horak, P., Wilkinson, J.S., Ford, V.J., Jones, J.C., Smith, D., Holloway, J.A. and Englyst, N.A. (2019), FCMPASS Software Aids Extracellular Vesicle Light Scatter Standardization. Cytometry. doi:10.1002/cyto.a.23782
Welsh, J.A., Jones, J.C. and Tang, V.A. (2020), Fluorescence and Light Scatter Calibration Allow Comparisons of Small Particle Data in Standard Units across Different Flow Cytometry Platforms and Detector Settings. Cytometry. doi:10.1002/cyto.a.24029

### Sheet: Sample Acq Info
The following extrapolations of thresholds to standard units assume that samples were acquired at the same detector settings as their calibration controls.
If applied, calibration metadata for fluorescence and light scattering calibration can be found in the 'Fl Cali' and 'SSC Cali' sheets, respectively.
Filename	Sample Type	Trigger Parameter	Trigger ID	Trigger Threshold (au)	Detector Setting (au)
DPBS.fcs	Sample	561-SSC	SSC3-Height	458	334.0000000000
EVs+CFSE+EVC.fcs	Sample	561-SSC	SSC3-Height	458	334.0000000000
EVs+CFSE+qEV.fcs	Sample	561-SSC	SSC3-Height	458	334.0000000000
EVs+CFSE.fcs	Sample	561-SSC	SSC3-Height	458	334.0000000000
EVs+EVC.fcs	Sample	561-SSC	SSC3-Height	458	334.0000000000
EVs+qEV.fcs	Sample	561-SSC	SSC3-Height	458	334.0000000000
EVs.fcs	Sample	561-SSC	SSC3-Height	458	334.0000000000

### Sheet: Fl Cali
FCMPASS software version	3.03
Fluorescence Calibration
Parameter	New Parameter Name	Reference Fluor	Reference Value 1	Reference Value 2	Reference Value 3	Reference Value 4	Reference Value 5	Acquired Value 1	Acquired Value 2	Acquired Value 3	Acquired Value 4	Acquired Value 5	F/P Ratio	Slope	Interecept	R-Square	Regression Type	Manufacturer	Cat. No.	Lot No.
FL17-Height | 488-526/52	FITC MESF	FITC	2003	11639	43155	179437	527664	53.7	273	784	0	0	1	0.876066	-1.15155	0.99855	log	Bangs Labs	555A	12690
