## Supplementary Information 2 for "A simple, high-throughput method of protein and label removal from extracellular vesicle samples"

### Sheet: Sample Acq Info
The following extrapolations of thresholds to standard units assume that samples were acquired at the same detector settings as their calibration controls.
If applied, calibration metadata for fluorescence and light scattering calibration can be found in the 'Fl Cali' and 'SSC Cali' sheets, respectively.
Filename	Sample Type	Trigger Parameter	Trigger ID	Trigger Threshold (au)	Detector Setting (au)	Trigger Threshold | Polystyrene (nm)	Trigger Threshold | EV Diameter (nm)	Trigger Threshold | Scattering CS (nm^2)
EVs+EVC.fcs	Sample	SSC-H	SSC	500	1000	60.4	100	394.7
EVs.fcs	Sample	SSC-H	SSC	500	1000	60.4	100	394.7
EVs+EVCx2.fcs	Sample	SSC-H	SSC	500	1000	60.4	100	394.7
DPBS.fcs	Sample	SSC-H	SSC	500	1000	60.4	100	394.7

### Sheet: SSC Cali
FCMPASS software version	3.03
Flow Cytometer Modelling Settings
SSC Parameter	Wavelength	Sheath RI	Determine HA	Aperture Geom	Theta	Phi	Eps	Cali. Factor (nm^2)
SSC-H | SSC-H	405	1.34309	off	circle	90	90	67.4	0.789499
Light scatter calibration reference beads
Diameter (nm)	Diameter CV (%)	Measured RI	Measurement Wavelength	Composition	Acquired Stat	Acquired CV	Acquisition Wavelength	Modelled RI	Manufacturer	Catalogue No.	Lot No.
81	11.7	1.59	589	Polystyrene	2678	NA	405	1.62527	ThermoFisher Scientific	3080A
Core-Shell Modelling Settings
Shell RI	Core RI	Shell Thickness (nm)	Parameter Name
1.47372	1.39406	5	EV Diameter (nm) [High RI]
References
Welsh, J.A., Horak, P., Wilkinson, J.S., Ford, V.J., Jones, J.C., Smith, D., Holloway, J.A. and Englyst, N.A. (2019), FCMPASS Software Aids Extracellular Vesicle Light Scatter Standardization. Cytometry. doi:10.1002/cyto.a.23782
Welsh, J.A., Jones, J.C. and Tang, V.A. (2020), Fluorescence and Light Scatter Calibration Allow Comparisons of Small Particle Data in Standard Units across Different Flow Cytometry Platforms and Detector Settings. Cytometry. doi:10.1002/cyto.a.24029
